# FliO is an evolutionarily conserved yet diversified core component of the bacterial flagellar type III secretion system

**DOI:** 10.1101/2025.05.06.652439

**Authors:** Ekaterina P. Andrianova, Amanda L. Dobbins, Marc Erhardt, David R. Hendrixson, Igor B. Zhulin

**Author notes:** Address correspondence to: Igor B. Zhulin or David Hendrixson. These authors contributed equally: Ekaterina P. Andrianova, Amanda L. Dobbins.

## Abstract

The bacterial flagellum is a complex nanomachine essential for motility, environmental sensing, and host colonization. While many of its core components have been well characterized, the relevance of proteins such as FliO, which are inconsistently annotated and poorly conserved at the sequence level, has remained ambiguous in their evolutionary and functional status. Here, we present a comprehensive phylogenomic and structural analysis of FliO across >30,000 representative genomes spanning >100 bacterial phyla. Additionally, during this analysis, we found that approximately 40% of bacterial genomes contain flagellar genes - significantly fewer than previously reported. Using a custom pipeline combining low-threshold HMM searches, operon context analysis, and structural information, we demonstrate that FliO is present in ∼95% of genomes encoding the core flagellar components FliP, FliQ, and FliR. This suggests that FliO is a nearly ubiquitous and ancestral core component of the flagellar type III secretion system (fT3SS). FliO exhibits considerable structural diversity, including lineage-specific acquisitions of LysM and AMIN domains. We identify FliO homologs not only in canonical flagellar systems but also in some virulence-associated T3SS and even some non-flagellated organisms, suggesting functional repurposing and highlighting its functional plasticity. Functional studies in *Campylobacter jejuni* reveal that FliO and its AMIN domain are critical for efficient bipolar flagellation, membrane stability of the export gate component FlhB, and colonization of the host. These findings establish FliO as a core, yet evolutionarily dynamic, component of flagella and provide new insights into the evolution and diversification of bacterial secretion systems.
