## Supplementary Data 1 for "FliO is an evolutionarily conserved yet diversified core component of the bacterial flagellar type III secretion system"

### Sheet: Table_S1
Table S1. BLAST searches results with Bacillus subtilis and Escherichia coli FliO proteins as queries against the genomes set used in the Liu and Ochman, 2007 study
Species	Strain	Genbank accession no.	Flagellar genes	RefSeq genome accession	BLAST with Bacillus subtilis, NP_389516.1	BLAST with Escherichia coli, NP_416457.4
Thermoanaerobacter tengcongensis	MB4	NC_003869.1	34	GCF_000007085.1	no hit	no hit
Clostridium tetani	E88	NC_004557.1	32	GCF_000007625.1	no hit	no hit
Listeria innocua	Clip11262	NC_003212.1	27	GCF_000195795.1	no hit	no hit
Bacillus subtilis	168	NC_000964.2	34	GCF_000009045.1	NA	no hit
Salinibacter ruber	M8	NC_007677.1	30	GCF_000090405.2	no hit	no hit
Rhodopirellula baltica	SH1	NC_005027.1	37	GCF_000196115.1	no hit	no hit
Leptospira interrogans	serovar Lai str. 56601	NC_004342.1	46	GCF_000092565.1	no hit	no hit
Borrelia burgdorferi	B31	NC_001318.1	31	GCF_000008685.2	no hit	no hit
Treponema denticola	ATCC 35405	NC_002967.9	34	GCF_000008185.1	no hit	no hit
Aquifex aeolicu	VF5	NC_000918.1	35	GCF_000008625.1	no hit	no hit
Thermotoga maritima	MSB8	NC_000853.1	36	GCF_000230655.2	no hit	no hit
Bdellovibrio bacteriovorus	109J	NC_005363.1	46	GCF_000691605.1	no hit	no hit
Desulfotalea psychrophila	LSv54	NC_006138.1	38	GCF_000025945.1	no hit	no hit
Desulfovibrio vulgaris	str. Hildenborough	NC_002937.3	44	GCF_000195755.1	no hit	no hit
Campylobacter jejuni	NCTC 11168 = ATCC 700819	NC_003912.7	39	GCF_000009085.1	no hit	no hit
Helicobacter pylori	NCTC 11637 = CCUG 17874 = ATCC 43504 = JCM 12093	NC_000915.1	39	GCF_900478295.1	no hit	no hit
Wolinella succinogenes	DSM 1740	NC_005090.1	41	GCF_000196135.1	no hit	no hit
Gluconobacter oxydans	621H	NC_006677.1	30	GCF_000011685.1	no hit	no hit
Zymomonas mobilis	ZM4 = ATCC 31821	NC_006526.1	37	GCF_000007105.1	no hit	no hit
Caulobacter crescentus	NA1000	NC_002696.2	35	GCF_000022005.1	no hit	no hit
Bradyrhizobium japonicum	USDA 110	NC_004463.1	62	GCF_001642675.1	no hit	no hit
Rhodopseudomonas palustris	CGA009	NC_005296.1	42	GCF_000195775.1	no hit	no hit
Mesorhizobium loti	MAFF 303099	NC_002678.2	28	GCF_000009625.1	no hit	no hit
Sinorhizobium meliloti	4H41	NC_003047.1	31	GCF_000375585.1	no hit	no hit
Agrobacterium tumefaciens	MEJ076	NC_003304.1, NC_003305.1	30	GCF_000834635.1	no hit	no hit
Chromobacterium violaceum	ATCC 12472	NC_005085.1	76	GCF_000007705.1	no hit	YES
Bordetella bronchiseptica	RB50	NC_002927.3	40	GCF_000195675.1	no hit	YES
Burkholderia pseudomallei	K96243	NC_006350.1, NC_006351.1	43	GCF_000011545.1	no hit	YES
Xanthomonas axonopodis	pv. citri str. 306	NC_003919.1	43	GCF_000007165.1	no hit	YES
Legionella pneumophila	subsp. pneumophila str. Philadelphia 1	NC_002942.5	43	GCF_000008485.1	no hit	no hit
Pseudomonas aeruginosa	PAO1	NC_002516.1	43	GCF_000006765.1	no hit	YES
Idiomarina loihiensis	L2TR	NC_006512.1	42	GCF_000008465.1	no hit	YES
Colwellia psychrerythraea	34H	NC_003910.7	45	GCF_000012325.1	no hit	YES
Shewanella oneidensis	MR-1	NC_004347.1	44	GCF_000146165.2	no hit	no hit
Photobacterium profundum	SS9	NC_006371.1, NC_006370.1	75	GCF_000196255.1	no hit	YES
Vibrio parahaemolyticus	RIMD 2210633	NC_004603.1, NC_004605.1	80	GCF_000196095.1	no hit	no hit
Salmonella typhimurium	str. LT2	NC_003197.1	44	GCF_000006945.2	no hit	YES
Escherichia coli	K-12 substr. MG1655	NC_000913.2	45	GCF_000005845.2	no hit	NA
Photorhabdus luminescens	subsp. laumondii TTO1	NC_005126.1	44	GCF_000196155.1	no hit	YES
Erwinia carotovora (Pectobacterium atrosepticum SCRI1043)	SCRI1043	NC_004547.2	46	GCF_000011605.1	no hit	YES
Yersinia pseudotuberculosis	IP 32953	NC_006155.1	72	GCF_000047365.1	no hit	YES
